# Enhancing radiotherapy response via intratumoral injection of the TLR9 agonist CpG to stimulate CD8 T cells in an autochthonous mouse model of sarcoma

**DOI:** 10.1101/2024.01.03.573968

**Authors:** Chang Su, Collin L. Kent, Matthew Pierpoint, Warren Floyd, Lixia Luo, Nerissa T. Wiliams, Yan Ma, Brian Peng, Alexander L. Lazarides, Ajay Subramanian, Jonathan E. Himes, Vincent M. Perez, Rosa D. Hernansaiz-Ballesteros, Kimberly E. Roche, Jennifer L. Modliszewski, Sara R. Selitsky, Mari Shinohara, Amy J. Wisdom, Everett J. Moding, Yvonne M. Mowery, David G. Kirsch

**Author notes:** Lead Contact and Corresponding Author: David G. Kirsch, 610 University Ave Toronto, Ontario M5G 2M9, Canada. Chang Su and Collin Kent are co-first authors.

## Abstract

Radiation therapy is frequently used to treat cancers including soft tissue sarcomas. Prior studies established that the toll-like receptor 9 (TLR9) agonist cytosine-phosphate-guanine oligodeoxynucleotide (CpG) enhances the response to radiation therapy (RT) in transplanted tumors, but the mechanism(s) remain unclear. Here, we used CRISPR/Cas9 and the chemical carcinogen 3-methylcholanthrene (MCA) to generate autochthonous soft tissue sarcomas with high tumor mutation burden. Treatment with a single fraction of 20 Gy RT and two doses of CpG significantly enhanced tumor response, which was abrogated by genetic or immunodepletion of CD8+ T cells. To characterize the immune response to RT + CpG, we performed bulk RNA-seq, single-cell RNA-seq, and mass cytometry. Sarcomas treated with 20 Gy and CpG demonstrated increased CD8 T cells expressing markers associated with activation and proliferation, such as Granzyme B, Ki-67, and interferon-γ. CpG + RT also upregulated antigen presentation pathways on myeloid cells. Furthermore, in sarcomas treated with CpG + RT, TCR clonality analysis suggests an increase in clonal T-cell dominance. Collectively, these findings demonstrate that RT + CpG significantly delays tumor growth in a CD8 T cell-dependent manner. These results provide a strong rationale for clinical trials evaluating CpG or other TLR9 agonists with RT in patients with soft tissue sarcoma.
