## Supplementary material for "Enhancing radiotherapy response via intratumoral injection of the TLR9 agonist CpG to stimulate CD8 T cells in an autochthonous mouse model of sarcoma": Source data

### Sheet: Figure 1C&D
Mouse	Start Date	Genotype	Treatment Group	Days to 5x
524496	2021-02-12	WT (129/SvJ)	Grp 2-RT+Iso OX40+Ctrl CpG+Iso PD-1	25.1981
524636	2021-04-19	WT (129/SvJ)	Grp 8-RT+iso for OX40+CpG+iso for PD-1	31.0452
770147	2021-04-18	WT (129/SvJ)	Grp 4-NO RT+Iso for OX40+Ctrl CpG+Iso PD-1	7.32695
770155	2021-04-07	WT (129/SvJ)	Grp 4-NO RT+Iso for OX40+Ctrl CpG+Iso PD-1	6.51622
770085	2021-04-19	WT (129/SvJ)	Grp 8-RT+iso for OX40+CpG+iso for PD-1	29.7451
770134	2021-04-12	WT (129/SvJ)	Grp 8-RT+iso for OX40+CpG+iso for PD-1	40.8081
770149	2021-04-08	WT (129/SvJ)	Grp 8-RT+iso for OX40+CpG+iso for PD-1	33.9591
770131	2021-04-08	WT (129/SvJ)	Grp 8-RT+iso for OX40+CpG+iso for PD-1	26.3799
770143	2021-04-14	WT (129/SvJ)	Grp 8-RT+iso for OX40+CpG+iso for PD-1	35.3078
770144	2021-05-16	WT (129/SvJ)	Grp 10- No RT+Iso for OX40+CpG+Iso for PD-1	6.84133
770182	2021-04-05	WT (129/SvJ)	Grp 4-NO RT+Iso for OX40+Ctrl CpG+Iso PD-1	8.8376
770161	2021-04-19	WT (129/SvJ)	Grp 8-RT+iso for OX40+CpG+iso for PD-1	21.9851
770157	2021-04-06	WT (129/SvJ)	Grp 8-RT+iso for OX40+CpG+iso for PD-1	26.1828
770166	2021-04-21	WT (129/SvJ)	Grp 8-RT+iso for OX40+CpG+iso for PD-1	23.2344
770179	2021-04-19	WT (129/SvJ)	Grp 8-RT+iso for OX40+CpG+iso for PD-1	34.0635
770180	2021-04-12	WT (129/SvJ)	Grp 8-RT+iso for OX40+CpG+iso for PD-1	19.915
770181	2021-04-13	WT (129/SvJ)	Grp 8-RT+iso for OX40+CpG+iso for PD-1	17.8441
770187	2021-04-08	WT (129/SvJ)	Grp 2-RT+Iso OX40+Ctrl CpG+Iso PD-1	24.0831
770183	2021-05-12	WT (129/SvJ)	Grp 8-RT+iso for OX40+CpG+iso for PD-1	28.8002
770185	2021-04-19	WT (129/SvJ)	Grp 2-RT+Iso OX40+Ctrl CpG+Iso PD-1	22.3429
770193	2021-05-04	WT (129/SvJ)	Grp 8-RT+iso for OX40+CpG+iso for PD-1	15.1668
770196	2021-05-27	WT (129/SvJ)	Grp 8-RT+iso for OX40+CpG+iso for PD-1	25.9987
770198	2021-04-27	WT (129/SvJ)	Grp 8-RT+iso for OX40+CpG+iso for PD-1	22.9341
770215	2021-05-11	WT (129/SvJ)	Grp 8-RT+iso for OX40+CpG+iso for PD-1	24.0042
770210	2021-05-19	WT (129/SvJ)	Grp 10- No RT+Iso for OX40+CpG+Iso for PD-1	11.0351
770212	2021-05-03	WT (129/SvJ)	Grp 8-RT+iso for OX40+CpG+iso for PD-1	43.5327
770211	2021-05-17	WT (129/SvJ)	Grp 4-NO RT+Iso for OX40+Ctrl CpG+Iso PD-1	9.84023
770213	2021-05-05	WT (129/SvJ)	Grp 8-RT+iso for OX40+CpG+iso for PD-1	23.3418
770228	2021-05-16	WT (129/SvJ)	Grp 10- No RT+Iso for OX40+CpG+Iso for PD-1	17.3905
770229	2021-05-12	WT (129/SvJ)	Grp 2-RT+Iso OX40+Ctrl CpG+Iso PD-1	19.2508
770230	2021-05-03	WT (129/SvJ)	Grp 8-RT+iso for OX40+CpG+iso for PD-1	20.5088
770235	2021-05-14	WT (129/SvJ)	Grp 4-NO RT+Iso for OX40+Ctrl CpG+Iso PD-1	7.50647
770221	2021-05-17	WT (129/SvJ)	Grp 10- No RT+Iso for OX40+CpG+Iso for PD-1	12.0377
770239	2021-05-09	WT (129/SvJ)	Grp 4-NO RT+Iso for OX40+Ctrl CpG+Iso PD-1	7.40955
770237	2021-06-04	WT (129/SvJ)	Grp 10- No RT+Iso for OX40+CpG+Iso for PD-1	8.853
770243	2021-06-02	WT (129/SvJ)	Grp 10- No RT+Iso for OX40+CpG+Iso for PD-1	12.2371
770247	2021-06-14	WT (129/SvJ)	Grp 4-NO RT+Iso for OX40+Ctrl CpG+Iso PD-1	7.46264
770248	2021-06-04	WT (129/SvJ)	Grp 4-NO RT+Iso for OX40+Ctrl CpG+Iso PD-1	11.4123
770251	2021-06-07	WT (129/SvJ)	Grp 10- No RT+Iso for OX40+CpG+Iso for PD-1	7.94209
770255	2021-06-02	WT (129/SvJ)	Grp 10- No RT+Iso for OX40+CpG+Iso for PD-1	11.0415
770252	2021-06-14	WT (129/SvJ)	Grp 4-NO RT+Iso for OX40+Ctrl CpG+Iso PD-1	10.7519
770253	2021-06-14	WT (129/SvJ)	Grp 10- No RT+Iso for OX40+CpG+Iso for PD-1	14.3519
770262	2021-06-14	WT (129/SvJ)	Grp 10- No RT+Iso for OX40+CpG+Iso for PD-1	15.3197
770263	2021-06-11	WT (129/SvJ)	Grp 10- No RT+Iso for OX40+CpG+Iso for PD-1	8.96334
770256	2021-06-09	WT (129/SvJ)	Grp 4-NO RT+Iso for OX40+Ctrl CpG+Iso PD-1	10.6255
770257	2021-05-17	WT (129/SvJ)	Grp 10- No RT+Iso for OX40+CpG+Iso for PD-1	14.9195
770258	2021-05-28	WT (129/SvJ)	Grp 10- No RT+Iso for OX40+CpG+Iso for PD-1	12.407
770259	2021-06-04	WT (129/SvJ)	Grp 10- No RT+Iso for OX40+CpG+Iso for PD-1	10.3217
770268	2021-05-26	WT (129/SvJ)	Grp 10- No RT+Iso for OX40+CpG+Iso for PD-1	4.13649
770270	2021-06-14	WT (129/SvJ)	Grp 10- No RT+Iso for OX40+CpG+Iso for PD-1	12.044
770266	2021-05-31	WT (129/SvJ)	Grp 10- No RT+Iso for OX40+CpG+Iso for PD-1	15.0275
770272	2021-05-28	WT (129/SvJ)	Grp 10- No RT+Iso for OX40+CpG+Iso for PD-1	18.0397
770273	2021-06-11	WT (129/SvJ)	Grp 10- No RT+Iso for OX40+CpG+Iso for PD-1	8.54829
770274	2021-06-04	WT (129/SvJ)	Grp 10- No RT+Iso for OX40+CpG+Iso for PD-1	13.6729
770276	2021-05-30	WT (129/SvJ)	Grp 10- No RT+Iso for OX40+CpG+Iso for PD-1	15.8932
770275	2021-06-11	WT (129/SvJ)	Grp 10- No RT+Iso for OX40+CpG+Iso for PD-1	6.71957
770282	2021-06-14	WT (129/SvJ)	Grp 10- No RT+Iso for OX40+CpG+Iso for PD-1	15.0867
524453	2021-02-08	WT (129/SvJ)	Grp 2-RT+Iso OX40+Ctrl CpG+Iso PD-1	28.9722
770007	2021-02-28	WT (129/SvJ)	Grp 4-NO RT+Iso for OX40+Ctrl CpG+Iso PD-1	4.9112
770010	2021-02-19	WT (129/SvJ)	Grp 2-RT+Iso OX40+Ctrl CpG+Iso PD-1	19.9853
770014	2021-03-15	WT (129/SvJ)	Grp 2-RT+Iso OX40+Ctrl CpG+Iso PD-1	18.3739
770021	2021-02-15	WT (129/SvJ)	Grp 4-NO RT+Iso for OX40+Ctrl CpG+Iso PD-1	7.43132
770015	2021-02-06	WT (129/SvJ)	Grp 4-NO RT+Iso for OX40+Ctrl CpG+Iso PD-1	6.37913
524632	2021-01-21	WT (129/SvJ)	Grp 2-RT+Iso OX40+Ctrl CpG+Iso PD-1	23.8672
524634	2021-02-18	WT (129/SvJ)	Grp 2-RT+Iso OX40+Ctrl CpG+Iso PD-1	16.5941
770026	2021-02-15	WT (129/SvJ)	Grp 4-NO RT+Iso for OX40+Ctrl CpG+Iso PD-1	6.40241
770035	2021-02-10	WT (129/SvJ)	Grp 4-NO RT+Iso for OX40+Ctrl CpG+Iso PD-1	7.964
770034	2021-02-20	WT (129/SvJ)	Grp 4-NO RT+Iso for OX40+Ctrl CpG+Iso PD-1	10.3599
770036	2021-03-20	WT (129/SvJ)	Grp 4-NO RT+Iso for OX40+Ctrl CpG+Iso PD-1	10.4137
770046	2021-02-24	WT (129/SvJ)	Grp 2-RT+Iso OX40+Ctrl CpG+Iso PD-1	21.4704
770040	2021-03-04	WT (129/SvJ)	Grp 2-RT+Iso OX40+Ctrl CpG+Iso PD-1	11.168
770065	2021-03-07	WT (129/SvJ)	Grp 4-NO RT+Iso for OX40+Ctrl CpG+Iso PD-1	6.36521
770060	2021-03-03	WT (129/SvJ)	Grp 2-RT+Iso OX40+Ctrl CpG+Iso PD-1	21.3085
770072	2021-03-14	WT (129/SvJ)	Grp 4-NO RT+Iso for OX40+Ctrl CpG+Iso PD-1	5.54999
770077	2021-03-13	WT (129/SvJ)	Grp 4-NO RT+Iso for OX40+Ctrl CpG+Iso PD-1	6.06523
770078	2021-03-01	WT (129/SvJ)	Grp 2-RT+Iso OX40+Ctrl CpG+Iso PD-1	19.0148
770087	2021-03-06	WT (129/SvJ)	Grp 4-NO RT+Iso for OX40+Ctrl CpG+Iso PD-1	9.53998
770091	2021-03-21	WT (129/SvJ)	Grp 4-NO RT+Iso for OX40+Ctrl CpG+Iso PD-1	6.71285
770097	2021-03-19	WT (129/SvJ)	Grp 2-RT+Iso OX40+Ctrl CpG+Iso PD-1	29.4846
770100	2021-03-02	WT (129/SvJ)	Grp 2-RT+Iso OX40+Ctrl CpG+Iso PD-1	14.7173
770089	2021-03-11	WT (129/SvJ)	Grp 4-NO RT+Iso for OX40+Ctrl CpG+Iso PD-1	6.42202
770094	2021-03-29	WT (129/SvJ)	Grp 2-RT+Iso OX40+Ctrl CpG+Iso PD-1	23.7335
770108	2021-03-23	WT (129/SvJ)	Grp 2-RT+Iso OX40+Ctrl CpG+Iso PD-1	10.1679
770109	2021-03-18	WT (129/SvJ)	Grp 2-RT+Iso OX40+Ctrl CpG+Iso PD-1	19.8195
770112	2021-03-20	WT (129/SvJ)	Grp 4-NO RT+Iso for OX40+Ctrl CpG+Iso PD-1	7.21067
770102	2021-03-28	WT (129/SvJ)	Grp 4-NO RT+Iso for OX40+Ctrl CpG+Iso PD-1	11.9845
770105	2021-03-15	WT (129/SvJ)	Grp 2-RT+Iso OX40+Ctrl CpG+Iso PD-1	17.8487
770110	2021-04-01	WT (129/SvJ)	Grp 2-RT+Iso OX40+Ctrl CpG+Iso PD-1	27.167
770120	2021-03-26	WT (129/SvJ)	Grp 2-RT+Iso OX40+Ctrl CpG+Iso PD-1	18.0622
770115	2021-03-27	WT (129/SvJ)	Grp 4-NO RT+Iso for OX40+Ctrl CpG+Iso PD-1	13.6702

### Sheet: Figure 2C
Tumor sample	Cleanup_CD45+_CD8	Cleanup_CD45+_DNA3	percent CD8+/CD45+
632431 ctl	8398	51008	0.164641
632428 CpG	8819	51438	0.171449
632432 RT	7249	29005	0.249922
632341 CpG+RT	13249	44195	0.299785
632338 ctl	3409	51637	0.0660186
632407 RT	41015	232840	0.176151
632425 CpG+RT	86281	292111	0.295371
632429 CpG+RT	46636	215428	0.216481
632360 RT	100504	633485	0.158653
632591 CpG+RT	88926	535284	0.166129
632780 CpG	4569	555991	0.00821776
632590 RT	16282	245775	0.0662476
632593 RT	47115	170848	0.275771
632595 CpG+RT	171669	310631	0.552646
632574 Ctl	37415	154234	0.242586
632589 CpG	81232	166990	0.486448
632599 Ctl	13060	105258	0.124076
632424 CpG+RT	40204	124143	0.323852
632594 CpG	37374	94889	0.393871
632596 CpG+RT	23205	134069	0.173083
632597 RT	48268	241218	0.200101
630772 ctl	18969	129573	0.146396
630817 CpG	6419	104909	0.0611864
630820 ctl	7868	59890	0.131374
630829 RT+CpG	33898	272634	0.124335
630855 CpG	3242	41513	0.078096
630859 RT	8064	94113	0.0856842
630830 ctl	5939	48536	0.122363
630867 RT	10513	284708	0.0369256
630868 RT+CpG	18992	106393	0.178508
630869 CpG (outlier)	63190	298768	0.211502
630872 RT	25344	232705	0.10891
630876 RT+CpG	67715	207121	0.326934
630853 CpG	6584	65247	0.100909
630870 ctl	5686	77541	0.0733289
630823 CpG	15881	150050	0.105838
630901 ctl	4915	58610	0.0838594
630809 RT	30374	298612	0.101717
630822 RT+CpG	38503	222551	0.173008

### Sheet: Figure 2D
Sample Name*	Treatment	Field 1	Field 2	Field 3	Field 4	Field 5	Field 6	Field 7	Field 8	Field 9	Field 10	Average
770250	Grp 4-NO RT+Iso for OX40+Ctl CpG+Iso PD-1	3	3	6	2	6	6	4	4	2	1	3.7
770299	Grp 4-NO RT+Iso for OX40+Ctl CpG+Iso PD-1	0	0	1	0	1	0	0	13	0	0	1.5
770261	Grp 4-NO RT+Iso for OX40+Ctl CpG+Iso PD-1	3	1	2	5	2	1	0	5	0	0	1.9
770277	Grp 4-NO RT+Iso for OX40+Ctl CpG+Iso PD-1	8	10	30	18	12	6	17	20	11	13	14.5
770246	Grp 4-NO RT+Iso for OX40+Ctl CpG+Iso PD-1	21	13	28	36	41	32	24	33	17		27.2222
770265	Grp 2-RT+Iso OX40+Ctl CpG+Iso for PD-1	36	53	19	38	4	9	18	32	23	15	24.7
770331	Grp 2-RT+Iso OX40+Ctl CpG+Iso for PD-1	212	61	146	47	34	26	41	64	20	16	66.7
770334	Grp 2-RT+Iso OX40+Ctl CpG+Iso for PD-1	15	21	47	79	92	104	132	14	6	74	58.4
770294	Grp 2-RT+Iso OX40+Ctl CpG+Iso for PD-1	28	32	24	39	58	65	61	65	75	59	50.6
770326	Grp 2-RT+Iso OX40+Ctl CpG+Iso for PD-1	13	35	33	14	18	27	69	58	101	44	41.2
770287	Grp 10-NO RT+Iso for OX40+CpG+Iso PD-1	17	13	13	21	25	30	28	30	22	23	22.2
770295	Grp 10-NO RT+Iso for OX40+CpG+Iso PD-1	23	31	34	36	15	8	8	16	42		23.6667
770313	Grp 10-NO RT+Iso for OX40+CpG+Iso PD-1	39	47	70	69	58	53	36	99	53	49	57.3
770324	Grp 10-NO RT+Iso for OX40+CpG+Iso PD-1	13	9	7	2	49	50	60	71	14	85	36
770281	Grp 10-NO RT+Iso for OX40+CpG+Iso PD-1	12	41	43	49	41	58	32	11	31	37	35.5
770260	Grp 8-RT+Iso for OX40+CpG+Iso for PD-1	124	262	336	298	333	219	127	104	66	282	215.1
770293	Grp 8-RT+Iso for OX40+CpG+Iso for PD-1	149	203	150	219	203	201	131	179	183		179.778
770303	Grp 8-RT+Iso for OX40+CpG+Iso for PD-1	104	45	102	108	170	148	135	216	149		130.778
770309	Grp 8-RT+Iso for OX40+CpG+Iso for PD-1	135	95	151	84	70						107
770291	Grp 8-RT+Iso for OX40+CpG+Iso for PD-1	68	145	183	115	151	267	148	128	213	172	159

### Sheet: Figure 6
Mouse	Start Date	Genotype	Treatment Group	Days to 5x
631599	2022-04-09	Rag2 -/- yC -/-	Grp 2-RT+Iso OX40+Ctrl CpG+Iso PD-1	22.6647
630979	2022-04-30	Rag2 +/- yC +/-	Grp 4-NO RT+Iso for OX40+Ctrl CpG+Iso PD-1	9.49607
630980	2022-04-21	Rag2 +/- yC +/-	Grp 10- No RT+Iso for OX40+CpG+Iso for PD-1	9.96759
631606	2022-04-16	Rag2 +/- yC +/-	Grp 4-NO RT+Iso for OX40+Ctrl CpG+Iso PD-1	9.9853
630924	2022-04-30	Rag2 +/- yC +/-	Grp 10- No RT+Iso for OX40+CpG+Iso for PD-1	10.624
630925	2022-04-16	Rag2 +/- yC +/-	Grp 10- No RT+Iso for OX40+CpG+Iso for PD-1	8.06865
631595	2022-04-30	Rag2 -/- yC -	Grp 4-NO RT+Iso for OX40+Ctrl CpG+Iso PD-1	8.8563
631680	2022-05-02	Rag2 +/- yC +/-	Grp 10- No RT+Iso for OX40+CpG+Iso for PD-1	12.7463
631681	2022-06-01	Rag2 +/- yC +/-	Grp 10- No RT+Iso for OX40+CpG+Iso for PD-1	8.99583
631682	2022-04-30	Rag2 +/- yC +/-	Grp 10- No RT+Iso for OX40+CpG+Iso for PD-1	10.6768
631677	2022-05-12	Rag2 +/- yC +	Grp 2-RT+Iso OX40+Ctrl CpG+Iso PD-1	27.9102
631630	2022-04-30	Rag2 +/- yC +/-	Grp 10- No RT+Iso for OX40+CpG+Iso for PD-1	11.4645
631623	2022-05-14	Rag2 +/- yC +/-	Grp 4-NO RT+Iso for OX40+Ctrl CpG+Iso PD-1	7.25143
631625	2022-05-19	Rag2 +/- yC +	Grp 8-RT+iso for OX40+CpG+iso for PD-1	43.4317
631626	2022-05-02	Rag2 +/- yC +	Grp 4-NO RT+Iso for OX40+Ctrl CpG+Iso PD-1	9.78115
631627	2022-05-05	Rag2 +/- yC +	Grp 10- No RT+Iso for OX40+CpG+Iso for PD-1	11.4205
631628	2022-04-30	Rag2 +/- yC +	Grp 4-NO RT+Iso for OX40+Ctrl CpG+Iso PD-1	9.19092
631629	2022-05-26	Rag2 +/- yC +	Grp 2-RT+Iso OX40+Ctrl CpG+Iso PD-1	32.259
631679	2022-05-26	Rag2 +/- yC +	Grp 8-RT+iso for OX40+CpG+iso for PD-1	30.7988
631605	2022-05-14	Rag2 +/- yC +	Grp 10- No RT+Iso for OX40+CpG+Iso for PD-1	14.6267
631620	2022-05-19	Rag2 -/- yC -	Grp 4-NO RT+Iso for OX40+Ctrl CpG+Iso PD-1	12.8245
631667	2022-07-08	Rag2 +/- yC +	Grp 2-RT+Iso OX40+Ctrl CpG+Iso PD-1	30.7323
631656	2022-05-23	Rag2 +/- yC +	Grp 10- No RT+Iso for OX40+CpG+Iso for PD-1	18.7499
631669	2022-05-19	Rag2 +/- yC +	Grp 8-RT+iso for OX40+CpG+iso for PD-1	25.1459
631671	2022-05-31	Rag2 +/- yC +	Grp 10- No RT+Iso for OX40+CpG+Iso for PD-1	17.0758
631657	2022-05-19	Rag2 +/- yC +	Grp 4-NO RT+Iso for OX40+Ctrl CpG+Iso PD-1	7.94372
631658	2022-05-19	Rag2 +/- yC +	Grp 2-RT+Iso OX40+Ctrl CpG+Iso PD-1	23.714
631659	2022-05-19	Rag2 -/- yC -	Grp 4-NO RT+Iso for OX40+Ctrl CpG+Iso PD-1	7.83287
631738	2022-05-28	Rag2 -/- yC -	Grp 10- No RT+Iso for OX40+CpG+Iso for PD-1	9.58532
631720	2022-05-21	Rag2 -/- yC -	Grp 10- No RT+Iso for OX40+CpG+Iso for PD-1	14.6588
631711	2022-05-26	Rag2 -/- yC -	Grp 10- No RT+Iso for OX40+CpG+Iso for PD-1	19.8863
631722	2022-05-26	Rag2 +/- yC +	Grp 8-RT+iso for OX40+CpG+iso for PD-1	24.4375
631723	2022-05-23	Rag2 +/- yC +	Grp 4-NO RT+Iso for OX40+Ctrl CpG+Iso PD-1	9.35678
631724	2022-06-09	Rag2 +/- yC +	Grp 2-RT+Iso OX40+Ctrl CpG+Iso PD-1	21.3129
631725	2022-05-26	Rag2 +/- yC +	Grp 2-RT+Iso OX40+Ctrl CpG+Iso PD-1	19.1143
631735	2022-05-28	Rag2 -/- yC -	Grp 8-RT+iso for OX40+CpG+iso for PD-1	23.4623
631765	2022-06-24	Rag2 -/- yC -/-	Grp 8-RT+iso for OX40+CpG+iso for PD-1	19.0339
631767	2022-06-11	Rag2 +/- yC +/-	Grp 2-RT+Iso OX40+Ctrl CpG+Iso PD-1	23.2384
631768	2022-06-09	Rag2 -/- yC -/-	Grp 8-RT+iso for OX40+CpG+iso for PD-1	22.4256
631772	2022-05-28	Rag2 +/- yC +/-	Grp 8-RT+iso for OX40+CpG+iso for PD-1	34.0731
631746	2022-06-13	Rag2 +/- yC +/-	Grp 2-RT+Iso OX40+Ctrl CpG+Iso PD-1	23.6291
631743	2022-05-31	Rag2 -/- yC -	Grp 4-NO RT+Iso for OX40+Ctrl CpG+Iso PD-1	9.8892
631741	2022-06-09	Rag2 -/- yC -	Grp 8-RT+iso for OX40+CpG+iso for PD-1	30.4854
631745	2022-05-31	Rag2 -/- yC -	Grp 10- No RT+Iso for OX40+CpG+Iso for PD-1	11.5861
631781	2022-06-11	Rag2 -/- yC -	Grp 8-RT+iso for OX40+CpG+iso for PD-1	29.3406
631773	2022-06-30	Rag2 +/- yC +	Grp 8-RT+iso for OX40+CpG+iso for PD-1	33.142
631775	2022-07-02	Rag2 +/- yC +	Grp 2-RT+Iso OX40+Ctrl CpG+Iso PD-1	24.0364
631776	2022-06-24	Rag2 +/- yC +	Grp 8-RT+iso for OX40+CpG+iso for PD-1	41.4097
631784	2022-06-14	Rag2 -/- yC -/-	Grp 10- No RT+Iso for OX40+CpG+Iso for PD-1	5.31863
631785	2022-06-20	Rag2 -/- yC -/-	Grp 4-NO RT+Iso for OX40+Ctrl CpG+Iso PD-1	9.77074
631779	2022-07-02	Rag2 +/- yC +/-	Grp 8-RT+iso for OX40+CpG+iso for PD-1	27.8059
631814	2022-06-19	Rag2 -/- yC -	Grp 8-RT+iso for OX40+CpG+iso for PD-1	40.4822
631815	2022-06-13	Rag2 -/- yC -	Grp 8-RT+iso for OX40+CpG+iso for PD-1	20.0245
631836	2022-06-17	Rag2 +/- yC +	Grp 8-RT+iso for OX40+CpG+iso for PD-1	45.8402
631778	2022-07-04	Rag2 +/- yC +/-	Grp 2-RT+Iso OX40+Ctrl CpG+Iso PD-1	27.8838
631780	2022-06-30	Rag2 +/- yC +/-	Grp 8-RT+iso for OX40+CpG+iso for PD-1	28.0304
631792	2022-06-19	Rag2 +/- yC +/-	Grp 8-RT+iso for OX40+CpG+iso for PD-1	25.0733
631782	2022-07-02	Rag2 -/- yC -/-	Grp 8-RT+iso for OX40+CpG+iso for PD-1	15.3625
631803	2022-06-24	Rag2 -/- yC -/-	Grp 2-RT+Iso OX40+Ctrl CpG+Iso PD-1	12.9033
631826	2022-06-20	Rag2 +/- yC +/-	Grp 10- No RT+Iso for OX40+CpG+Iso for PD-1	11.4255
631777	2022-06-27	Rag2 +/- yC +	Grp 2-RT+Iso OX40+Ctrl CpG+Iso PD-1	27.321
631821	2022-06-13	Rag2 -/- yC -/-	Grp 8-RT+iso for OX40+CpG+iso for PD-1	23.7229
631822	2022-06-23	Rag2 -/- yC -/-	Grp 10- No RT+Iso for OX40+CpG+Iso for PD-1	9.95031
631824	2022-06-06	Rag2 -/- yC -/-	Grp 10- No RT+Iso for OX40+CpG+Iso for PD-1	9.14652
631825	2022-06-11	Rag2 +/- yC +/-	Grp 2-RT+Iso OX40+Ctrl CpG+Iso PD-1	32.961
631839	2022-06-16	Rag2 -/- yC -/-	Grp 2-RT+Iso OX40+Ctrl CpG+Iso PD-1	26.0345
631665	2022-05-21	Rag2 +/- yC +	Grp 10- No RT+Iso for OX40+CpG+Iso for PD-1	18.6233
632021	2022-09-23	Rag2 +/- yC+	Grp 8-RT+iso for OX40+CpG+iso for PD-1	38.5174
632043	2022-09-30	Rag2 +/- yC+	Grp 8-RT+iso for OX40+CpG+iso for PD-1	52.0226
632073	2022-09-26	Rag2 +/- yC+	Grp 8-RT+iso for OX40+CpG+iso for PD-1	54.4808
632071	2022-09-26	Rag2 -/- yC -	Grp 2-RT+Iso OX40+Ctrl CpG+Iso PD-1	35.629
632065	2022-09-22	Rag2 -/- yC -	Grp 2-RT+Iso OX40+Ctrl CpG+Iso PD-1	21.2232
632093	2022-09-19	Rag2 -/- yC -	Grp 2-RT+Iso OX40+Ctrl CpG+Iso PD-1	21.0854
631922	2022-09-17	Rag2 -/- yC -/-	Grp 2-RT+Iso OX40+Ctrl CpG+Iso PD-1	19.579
631920	2022-10-06	Rag2 -/- yC -/-	Grp 10- No RT+Iso for OX40+CpG+Iso for PD-1	7.89005
631923	2022-09-25	Rag2 -/- yC -/-	Grp 2-RT+Iso OX40+Ctrl CpG+Iso PD-1	11.2798
631911	2022-09-30	Rag2 +/- yC +/-	Grp 2-RT+Iso OX40+Ctrl CpG+Iso PD-1	18.3971
631909	2022-09-25	Rag2 -/- yC -/-	Grp 2-RT+Iso OX40+Ctrl CpG+Iso PD-1	14.9047
631977	2022-09-19	Rag2 +/- yC +/-	Grp 2-RT+Iso OX40+Ctrl CpG+Iso PD-1	21.5319
631974	2022-09-26	Rag2 -/- yC -/-	Grp 2-RT+Iso OX40+Ctrl CpG+Iso PD-1	22.2527
631975	2022-09-22	Rag2 +/- yC +/-	Grp 8-RT+iso for OX40+CpG+iso for PD-1	28.0625
631979	2022-09-26	Rag2 -/- yC -/-	Grp 8-RT+iso for OX40+CpG+iso for PD-1	21.8493
632046	2022-09-29	Rag2 -/- yC -/-	Grp 8-RT+iso for OX40+CpG+iso for PD-1	17.8444
632049	2022-09-29	Rag2 -/- yC -/-	Grp 2-RT+Iso OX40+Ctrl CpG+Iso PD-1	18.2704
632075	2022-09-22	Rag2 -/- yC -/-	Grp 2-RT+Iso OX40+Ctrl CpG+Iso PD-1	22.3723
632103	2022-09-22	Rag2 +/- yC+	Grp 8-RT+iso for OX40+CpG+iso for PD-1	72.2135
632155	2022-10-13	Rag2 +/- yC +/-	Grp 10- No RT+Iso for OX40+CpG+Iso for PD-1	15.0819
632156	2022-10-20	Rag2 +/- yC +/-	Grp 10- No RT+Iso for OX40+CpG+Iso for PD-1	18.1414
632058	2022-10-10	Rag2 -/- yC -/-	Grp 10- No RT+Iso for OX40+CpG+Iso for PD-1	15.5011
632154	2022-10-13	Rag2 +/- yC +/-	Grp 8-RT+iso for OX40+CpG+iso for PD-1	50.2274
632097	2022-10-04	Rag2 +/- yC +/-	Grp 10- No RT+Iso for OX40+CpG+Iso for PD-1	11.1168
632098	2022-10-01	Rag2 +/- yC +/-	Grp 2-RT+Iso OX40+Ctrl CpG+Iso PD-1	18.7617
632099	2022-10-06	Rag2 +/- yC +/-	Grp 4-NO RT+Iso for OX40+Ctrl CpG+Iso PD-1	9.60263
632061	2022-10-01	Rag2 +/- yC +/-	Grp 8-RT+iso for OX40+CpG+iso for PD-1	33.6782
632127	2022-10-27	Rag2 -/- yC -/-	Grp 4-NO RT+Iso for OX40+Ctrl CpG+Iso PD-1	14.0155
632129	2022-10-08	Rag2 +/- yC +/-	Grp 2-RT+Iso OX40+Ctrl CpG+Iso PD-1	7.79938
632147	2022-10-01	Rag2 +/- yC +/-	Grp 2-RT+Iso OX40+Ctrl CpG+Iso PD-1	31.7898
632150	2022-10-15	Rag2 -/- yC -/-	Grp 8-RT+iso for OX40+CpG+iso for PD-1	24.311
632204	2022-12-01	Rag2 -/- yC -	Grp 4-NO RT+Iso for OX40+Ctrl CpG+Iso PD-1	19.0796
632206	2022-11-02	Rag2 +/- yC+	Grp 10- No RT+Iso for OX40+CpG+Iso for PD-1	50.5457
632207	2022-12-19	Rag2 +/- yC+	Grp 10- No RT+Iso for OX40+CpG+Iso for PD-1	13.2184
632209	2022-12-09	Rag2 -/- yC -	Grp 4-NO RT+Iso for OX40+Ctrl CpG+Iso PD-1	6.0346
632371	2022-11-21	Rag2 -/- yC -	Grp 4-NO RT+Iso for OX40+Ctrl CpG+Iso PD-1	9.42288
632372	2022-11-26	Rag2 -/- yC -	Grp 4-NO RT+Iso for OX40+Ctrl CpG+Iso PD-1	9.18443
632395	2022-12-01	Rag2 -/- yC -	Grp 10- No RT+Iso for OX40+CpG+Iso for PD-1	12.4509
632213	2022-12-05	Rag2 +/- yC +/-	Grp 10- No RT+Iso for OX40+CpG+Iso for PD-1	12.5956
632217	2022-11-28	Rag2 -/- yC -/-	Grp 10- No RT+Iso for OX40+CpG+Iso for PD-1	9.05291
632231	2022-12-01	Rag2 -/- yC -/-	Grp 4-NO RT+Iso for OX40+Ctrl CpG+Iso PD-1	9.53033
632232	2022-11-26	Rag2 -/- yC -/-	Grp 4-NO RT+Iso for OX40+Ctrl CpG+Iso PD-1	8.49215
632233	2022-11-26	Rag2 +/- yC +/-	Grp 4-NO RT+Iso for OX40+Ctrl CpG+Iso PD-1	6.64003
632283	2022-12-05	Rag2 -/- yC -	Grp 10- No RT+Iso for OX40+CpG+Iso for PD-1	7.37022
632285	2022-12-14	Rag2 -/- yC -	Grp 4-NO RT+Iso for OX40+Ctrl CpG+Iso PD-1	14.4466
632287	2022-12-03	Rag2 -/- yC -	Grp 4-NO RT+Iso for OX40+Ctrl CpG+Iso PD-1	5.52653

### Sheet: Figure 7
Mouse	Start Date	Genotype	Treatment Group	Days to 5x
631642	2022-06-01	CD8 depleted	Grp 10- No RT+Iso for OX40+CpG+Iso for PD-1	7.57719
631645	2022-06-22	CD8 depleted	Grp 4-NO RT+Iso for OX40+Ctrl CpG+Iso PD-1	10.3412
631648	2022-07-06	Normal	Grp 2-RT+Iso OX40+Ctrl CpG+Iso PD-1	24.8542
630991	2022-06-13	CD8 depleted	Grp 8-RT+iso for OX40+CpG+iso for PD-1	21.2978
630993	2022-06-29	Normal	Grp 8-RT+iso for OX40+CpG+iso for PD-1	36.5389
630995	2022-06-07	CD8 depleted	Grp 8-RT+iso for OX40+CpG+iso for PD-1	31.6347
630996	2022-06-14	CD8 depleted	Grp 2-RT+Iso OX40+Ctrl CpG+Iso PD-1	32.8138
631640	2022-06-17	Normal	Grp 4-NO RT+Iso for OX40+Ctrl CpG+Iso PD-1	8.8368
631641	2022-06-17	Normal	Grp 10- No RT+Iso for OX40+CpG+Iso for PD-1	15.2982
631646	2022-06-10	CD8 depleted	Grp 2-RT+Iso OX40+Ctrl CpG+Iso PD-1	27.0529
582790	2022-08-19	Normal	Grp 10- No RT+Iso for OX40+CpG+Iso for PD-1	16.736
582834	2022-08-29	Normal	Grp 2-RT+Iso OX40+Ctrl CpG+Iso PD-1	14.1464
582835	2022-08-19	CD8 depleted	Grp 10- No RT+Iso for OX40+CpG+Iso for PD-1	14.5681
582836	2022-08-03	Normal	Grp 4-NO RT+Iso for OX40+Ctrl CpG+Iso PD-1	11.0476
582844	2022-08-26	CD8 depleted	Grp 10- No RT+Iso for OX40+CpG+Iso for PD-1	8.49289
582833	2022-08-12	CD8 depleted	Grp 8-RT+iso for OX40+CpG+iso for PD-1	22.2298
582841	2022-08-09	Normal	Grp 8-RT+iso for OX40+CpG+iso for PD-1	49.6117
582842	2022-08-09	CD8 depleted	Grp 8-RT+iso for OX40+CpG+iso for PD-1	35.4196
582863	2022-08-12	CD8 depleted	Grp 2-RT+Iso OX40+Ctrl CpG+Iso PD-1	29.8728
582864	2022-08-15	Normal	Grp 8-RT+iso for OX40+CpG+iso for PD-1	45.1652
582843	2022-08-05	Normal	Grp 4-NO RT+Iso for OX40+Ctrl CpG+Iso PD-1	13.4269
582865	2022-08-19	Normal	Grp 10- No RT+Iso for OX40+CpG+Iso for PD-1	14.4379
582866	2022-08-29	Normal	Grp 8-RT+iso for OX40+CpG+iso for PD-1	39.8101
582867	2022-09-07	CD8 depleted	Grp 2-RT+Iso OX40+Ctrl CpG+Iso PD-1	28.6018
582868	2022-08-23	CD8 depleted	Grp 8-RT+iso for OX40+CpG+iso for PD-1	29.6338
583050	2022-08-23	CD8 depleted	Grp 2-RT+Iso OX40+Ctrl CpG+Iso PD-1	18.9329
583051	2022-08-22	CD8 depleted	Grp 10- No RT+Iso for OX40+CpG+Iso for PD-1	11.4328
583052	2022-08-12	Normal	Grp 8-RT+iso for OX40+CpG+iso for PD-1	33.8397
583053	2022-08-05	Normal	Grp 10- No RT+Iso for OX40+CpG+Iso for PD-1	10.4569
583058	2022-08-12	Normal	Grp 2-RT+Iso OX40+Ctrl CpG+Iso PD-1	25.7669
582898	2022-10-03	Normal	Grp 8-RT+iso for OX40+CpG+iso for PD-1	58.0525
582899	2022-09-27	Normal	Grp 8-RT+iso for OX40+CpG+iso for PD-1	27.3213
582935	2022-09-28	Normal	Grp 2-RT+Iso OX40+Ctrl CpG+Iso PD-1	25.4852
582936	2022-09-12	CD8 depleted	Grp 8-RT+iso for OX40+CpG+iso for PD-1	49.4421
582937	2022-09-19	CD8 depleted	Grp 2-RT+Iso OX40+Ctrl CpG+Iso PD-1	32.5438
583054	2022-10-01	Normal	Grp 4-NO RT+Iso for OX40+Ctrl CpG+Iso PD-1	8.0685
583055	2022-10-03	CD8 depleted	Grp 8-RT+iso for OX40+CpG+iso for PD-1	16.2878
583056	2022-10-10	CD8 depleted	Grp 8-RT+iso for OX40+CpG+iso for PD-1	22.1719
583059	2022-10-15	Normal	Grp 4-NO RT+Iso for OX40+Ctrl CpG+Iso PD-1	9.41881
583104	2022-10-01	Normal	Grp 4-NO RT+Iso for OX40+Ctrl CpG+Iso PD-1	7.28921
583057	2022-10-24	Normal	Grp 10- No RT+Iso for OX40+CpG+Iso for PD-1	40.4949
583105	2022-09-07	Normal	Grp 2-RT+Iso OX40+Ctrl CpG+Iso PD-1	30.8069
583106	2022-09-27	Normal	Grp 8-RT+iso for OX40+CpG+iso for PD-1	49.3681
583107	2022-09-22	Normal	Grp 2-RT+Iso OX40+Ctrl CpG+Iso PD-1	28.7461
583108	2022-09-16	Normal	Grp 2-RT+Iso OX40+Ctrl CpG+Iso PD-1	27.6346
583110	2022-09-16	CD8 depleted	Grp 2-RT+Iso OX40+Ctrl CpG+Iso PD-1	14.1286
583102	2022-09-26	CD8 depleted	Grp 10- No RT+Iso for OX40+CpG+Iso for PD-1	10.1827
583103	2022-09-26	CD8 depleted	Grp 10- No RT+Iso for OX40+CpG+Iso for PD-1	10.3017
583111	2022-09-27	CD8 depleted	Grp 8-RT+iso for OX40+CpG+iso for PD-1	18.6864
583112	2022-09-28	Normal	Grp 2-RT+Iso OX40+Ctrl CpG+Iso PD-1	19.9315
456730	2022-10-01	Normal	Grp 10- No RT+Iso for OX40+CpG+Iso for PD-1	12.1295
456728	2022-10-03	Normal	Grp 2-RT+Iso OX40+Ctrl CpG+Iso PD-1	22.7765
456727	2022-10-21	Normal	Grp 4-NO RT+Iso for OX40+Ctrl CpG+Iso PD-1	11.7161
456731	2022-10-07	Normal	Grp 4-NO RT+Iso for OX40+Ctrl CpG+Iso PD-1	8.33512
456722	2022-10-21	Normal	Grp 4-NO RT+Iso for OX40+Ctrl CpG+Iso PD-1	7.96071
456723	2022-10-17	Normal	Grp 10- No RT+Iso for OX40+CpG+Iso for PD-1	13.2123
456725	2022-10-19	Normal	Grp 4-NO RT+Iso for OX40+Ctrl CpG+Iso PD-1	7.97117
456726	2022-10-05	Normal	Grp 2-RT+Iso OX40+Ctrl CpG+Iso PD-1	24.5467
632163	2022-10-17	Normal	Grp 4-NO RT+Iso for OX40+Ctrl CpG+Iso PD-1	9.24524
632164	2022-10-24	Normal	Grp 10- No RT+Iso for OX40+CpG+Iso for PD-1	24.5933
632189	2022-10-12	Normal	Grp 8-RT+iso for OX40+CpG+iso for PD-1	31.3122
632188	2022-10-26	CD8 depleted	Grp 4-NO RT+Iso for OX40+Ctrl CpG+Iso PD-1	9.75295
632190	2022-11-01	CD8 depleted	Grp 2-RT+Iso OX40+Ctrl CpG+Iso PD-1	25.3897
632191	2022-10-12	Normal	Grp 2-RT+Iso OX40+Ctrl CpG+Iso PD-1	16.5488
632200	2022-12-12	CD8 depleted	Grp 8-RT+iso for OX40+CpG+iso for PD-1	33.815
632201	2022-10-17	Normal	Grp 10- No RT+Iso for OX40+CpG+Iso for PD-1	14.6265
632165	2022-10-19	Normal	Grp 10- No RT+Iso for OX40+CpG+Iso for PD-1	11.2722
632193	2022-10-19	Normal	Grp 10- No RT+Iso for OX40+CpG+Iso for PD-1	11.0747
632195	2022-10-26	CD8 depleted	Grp 4-NO RT+Iso for OX40+Ctrl CpG+Iso PD-1	10.5672
632196	2022-10-26	CD8 depleted	Grp 10- No RT+Iso for OX40+CpG+Iso for PD-1	10.5896
962199	2022-10-29	CD8 depleted	Grp 4-NO RT+Iso for OX40+Ctrl CpG+Iso PD-1	7.37052
632194	2022-11-04	CD8 depleted	Grp 2-RT+Iso OX40+Ctrl CpG+Iso PD-1	26.5696
632197	2022-11-09	Normal	Grp 10- No RT+Iso for OX40+CpG+Iso for PD-1	15.1753
632198	2022-11-06	CD8 depleted	Grp 10- No RT+Iso for OX40+CpG+Iso for PD-1	8.83242
632202	2022-10-24	Normal	Grp 4-NO RT+Iso for OX40+Ctrl CpG+Iso PD-1	11.4683
632320	2022-12-07	Normal	Grp 2-RT+Iso OX40+Ctrl CpG+Iso PD-1	17.8584
632321	2022-11-27	CD8 depleted	Grp 10- No RT+Iso for OX40+CpG+Iso for PD-1	7.61683
632322	2022-12-16	CD8 depleted	Grp 2-RT+Iso OX40+Ctrl CpG+Iso PD-1	29.2887
632316	2022-12-07	Normal	Grp 8-RT+iso for OX40+CpG+iso for PD-1	40.4947
632317	2022-12-11	CD8 depleted	Grp 10- No RT+Iso for OX40+CpG+Iso for PD-1	7.99371
632318	2022-11-28	CD8 depleted	Grp 8-RT+iso for OX40+CpG+iso for PD-1	26.4521
632319	2022-12-05	Normal	Grp 8-RT+iso for OX40+CpG+iso for PD-1	37.2497
632390	2022-12-12	CD8 depleted	Grp 2-RT+Iso OX40+Ctrl CpG+Iso PD-1	11.4598
632391	2022-12-19	CD8 depleted	Grp 8-RT+iso for OX40+CpG+iso for PD-1	17.2723
632392	2022-12-05	CD8 depleted	Grp 4-NO RT+Iso for OX40+Ctrl CpG+Iso PD-1	6.47156
632774	2022-12-05	Normal	Grp 8-RT+iso for OX40+CpG+iso for PD-1	30.7418
632775	2022-12-07	Normal	Grp 2-RT+Iso OX40+Ctrl CpG+Iso PD-1	24.8491
632312	2022-12-26	CD8 depleted	Grp 10- No RT+Iso for OX40+CpG+Iso for PD-1	6.52492
632314	2022-12-05	CD8 depleted	Grp 4-NO RT+Iso for OX40+Ctrl CpG+Iso PD-1	9.74185
632315	2022-12-05	CD8 depleted	Grp 10- No RT+Iso for OX40+CpG+Iso for PD-1	5.84723
632269	2022-11-29	Normal	Grp 8-RT+iso for OX40+CpG+iso for PD-1	27.6897
632270	2022-12-13	Normal	Grp 8-RT+iso for OX40+CpG+iso for PD-1	37.9658
632271	2022-12-11	CD8 depleted	Grp 10- No RT+Iso for OX40+CpG+Iso for PD-1	12.0791
632272	2022-12-05	Normal	Grp 2-RT+Iso OX40+Ctrl CpG+Iso PD-1	30.4251
632339	2022-12-07	Normal	Grp 8-RT+iso for OX40+CpG+iso for PD-1	23.8879
632333	2022-12-22	CD8 depleted	Grp 4-NO RT+Iso for OX40+Ctrl CpG+Iso PD-1	12.0925
632334	2022-12-26	CD8 depleted	Grp 10- No RT+Iso for OX40+CpG+Iso for PD-1	13.078
632335	2022-12-05	Normal	Grp 4-NO RT+Iso for OX40+Ctrl CpG+Iso PD-1	4.90869
632336	2022-12-13	Normal	Grp 8-RT+iso for OX40+CpG+iso for PD-1	50.8191
632337	2022-11-28	CD8 depleted	Grp 2-RT+Iso OX40+Ctrl CpG+Iso PD-1	15.9037
632776	2022-12-13	Normal	Grp 8-RT+iso for OX40+CpG+iso for PD-1	28.8076
632777	2022-12-13	Normal	Grp 2-RT+Iso OX40+Ctrl CpG+Iso PD-1	27.1024
632778	2022-11-30	CD8 depleted	Grp 2-RT+Iso OX40+Ctrl CpG+Iso PD-1	19.5983
632779	2022-12-05	Normal	Grp 2-RT+Iso OX40+Ctrl CpG+Iso PD-1	21.9052
632433	2022-12-20	CD8 depleted	Grp 4-NO RT+Iso for OX40+Ctrl CpG+Iso PD-1	9.57879
632434	2022-12-14	CD8 depleted	Grp 8-RT+iso for OX40+CpG+iso for PD-1	20.8257
632340	2022-12-29	CD8 depleted	Grp 4-NO RT+Iso for OX40+Ctrl CpG+Iso PD-1	8.03935
632423	2022-12-29	CD8 depleted	Grp 4-NO RT+Iso for OX40+Ctrl CpG+Iso PD-1	5.31467
632389	2022-12-29	CD8 depleted	Grp 4-NO RT+Iso for OX40+Ctrl CpG+Iso PD-1	8.97655
632359	2022-12-17	CD8 depleted	Grp 4-NO RT+Iso for OX40+Ctrl CpG+Iso PD-1	9.62433
632408	2022-12-26	CD8 depleted	Grp 4-NO RT+Iso for OX40+Ctrl CpG+Iso PD-1	5.04979
632403	2022-12-20	CD8 depleted	Grp 4-NO RT+Iso for OX40+Ctrl CpG+Iso PD-1	10.9292
632405	2022-12-22	CD8 depleted	Grp 4-NO RT+Iso for OX40+Ctrl CpG+Iso PD-1	18.471
632406	2022-12-20	CD8 depleted	Grp 4-NO RT+Iso for OX40+Ctrl CpG+Iso PD-1	9.34507
632426	2022-12-16	CD8 depleted	Grp 2-RT+Iso OX40+Ctrl CpG+Iso PD-1	23.1545

### Sheet: Figure S1
	770330 0ug/ul			770330 0.01ug/ul			770330 0.1ug/ul			770330 1ug/ul
2	1.28586	1.3083	1.31761	1.38608	1.41357	1.31652	1.2975	1.36553	1.3323	1.35707	1.38196	1.30895
4	1.52799	1.53323	1.52432	1.59371	1.62043	1.54995	1.5162	1.60429	1.57799	1.56849	1.66425	1.58617
6	1.65408	1.6977	1.7246	1.75882	1.80339	1.80304	1.72279	1.75185	1.75244	1.7686	1.78368	1.83079
8	1.87145	1.91563	1.87868	1.93518	2.06941	1.96056	1.89949	1.93163	1.97436	1.98184	1.90993	2.02133
10	1.98895	2.04109	2.03438	2.06522	2.20511	2.15128	2.12529	2.18476	2.09015	2.15292	2.19131	2.15822
12	2.19636	2.22596	2.20368	2.21936	2.41742	2.38861	2.273	2.33391	2.36283	2.29934	2.3905	2.35024
14	2.34383	2.43034	2.32896	2.35944	2.47213	2.52661	2.46761	2.40979	2.56085	2.48565	2.53489	2.46205
16	2.50155	2.56374	2.51996	2.51079	2.70873	2.72014	2.66926	2.61889	2.76529	2.72974	2.55132	2.6892
18	2.68793	2.73895	2.65512	2.63662	2.80066	2.93968	2.74973	2.77383	2.85502	2.93275	2.8867	2.87473
20	2.90181	3.03882	3.00163	2.93569	3.11664	3.14106	3.00779	3.03025	3.05603	3.11717	3.03846	3.14597
22	3.13821	3.34513	3.28495	3.20112	3.40323	3.37605	3.24475	3.2174	3.20163	3.35395	3.40862	3.58706
24	3.49415	3.64702	3.57743	3.48265	3.74652	3.6717	3.60661	3.51151	3.59858	3.7002	3.64787	3.84449
26	3.80081	4.11756	3.89737	3.74306	3.95785	4.04686	3.82238	3.82127	3.82973	3.96482	3.94875	4.20793
28	4.12317	4.49864	4.22166	4.0178	4.1658	4.45398	4.01365	4.03446	4.06504	4.37453	4.30467	4.56715
30	4.56763	4.83856	4.68432	4.24397	4.50185	4.65218	4.3269	4.272	4.34603	4.97446	4.6762	4.93049
32	5.08926	5.30671	5.10548	4.5728	4.87953	4.86382	4.61151	4.54273	4.62117	5.25295	5.07069	5.23923
34	5.46214	5.88128	5.57991	5.01493	5.18818	5.06249	4.80214	4.81774	4.94312	5.71265	5.55302	5.82261
36	6.06754	6.46649	6.12782	5.43637	5.60616	5.58264	5.09012	4.93494	5.03693	6.25208	5.83462	6.31326
38	6.5389	6.95954	6.71984	5.92832	6.0469	6.16016	5.37104	5.46536	5.52175	6.73859	6.44318	6.87454
40	7.3093	7.73227	7.47234	6.43735	6.55295	6.51456	5.76427	5.83696	5.92185	7.43053	6.82303	7.46794
42	7.86568	8.48244	8.15508	7.03986	7.06607	6.93535	6.29536	6.35053	6.287	7.97063	7.36125	8.38974
44	8.5987	9.33211	8.81895	7.66906	7.62781	7.46134	6.78677	6.73526	6.74735	8.76424	8.07357	9.08125
46	9.38054	10.0611	9.6479	8.05016	8.22917	8.30617	7.32158	7.29296	7.48467	9.75721	8.82227	9.94204
48	10.3288	10.9057	10.6258	8.74728	8.98759	9.0259	7.8912	7.82344	8.12762	10.6089	9.51802	10.5878
50	11.1224	11.639	11.4709	9.39664	9.77685	9.88093	8.41399	8.42427	8.98667	11.1887	10.29	11.4123
52	11.9694	12.4083	12.4147	10.3576	10.6107	10.6247	9.22992	9.15593	9.75688	12.0086	10.9126	12.1021
54	12.898	13.3241	13.5616	11.1677	11.3593	11.4803	9.93993	9.72112	10.5487	12.5741	11.5158	12.6904
56	13.5316	13.96	14.5378	11.9363	12.2809	12.261	10.4522	10.4812	11.4398	13.553	12.2139	13.5313
58	14.3552	14.6818	15.3076	12.6402	12.9024	13.19	11.2623	11.088	12.3206	13.8895	12.9366	14.0697
60	15.1435	15.1933	16.2998	13.3373	13.6878	14.1586	12.0067	11.7415	13.126	14.6165	13.3666	14.6035
62	15.8293	15.7705	16.9079	13.8962	14.5663	15.1332	12.7749	12.5153	14.252	15.2493	14.0031	15.1781
64	16.3961	16.2788	17.6832	14.6862	15.4027	16.0486	13.4705	13.1296	15.2671	15.7428	14.361	15.7878
66	16.9461	16.588	18.2529	15.2593	16.1024	16.8577	14.4985	13.8207	16.1952	16.3545	14.8893	16.0783
68	17.3178	16.8442	18.6212	15.6817	16.6398	17.7691	15.1329	14.366	17.2523	16.717	15.0989	16.3093
70	17.5602	17.0491	18.9699	16.1367	17.0819	18.6003	15.9484	14.896	18.2497	17.2406	15.5494	16.7489
72	17.844	17.2765	19.2771	16.3697	17.6155	19.4113	16.6086	15.5332	19.3459	17.7168	16.1804	17.3379

### Sheet: Figure S6
Mouse	Start Date	Genotype	Treatment Group	Days to 5x
524454	2021-02-06	WT (129/SvJ)	Grp 3-NO RT+OX40+CpG+PD-1	9.50531
524494	2021-03-15	WT (129/SvJ)	Grp 6-RT+OX40+control for CpG+PD-1	36.2334
524495	2021-01-25	WT (129/SvJ)	Grp 1-RT+OX40+CpG+PD-1	30.3588
524496	2021-02-12	WT (129/SvJ)	Grp 2-RT+Iso OX40+Ctrl CpG+Iso PD-1	25.1981
524636	2021-04-19	WT (129/SvJ)	Grp 8-RT+iso for OX40+CpG+iso for PD-1	31.0452
770141	2021-03-17	WT (129/SvJ)	Grp 6-RT+OX40+control for CpG+PD-1	21.8438
770115	2021-03-29	WT (129/SvJ)	Grp 5-RT+Iso for OX40+CpG+PD-1	30.7048
770137	2021-03-28	WT (129/SvJ)	Grp 3-NO RT+OX40+CpG+PD-1	6.89111
770142	2021-03-23	WT (129/SvJ)	Grp 7-RT+OX40+CpG+Iso for PD-1	27.8276
770030	2021-03-09	WT (129/SvJ)	Grp 7-RT+OX40+CpG+Iso for PD-1	65.88
770139	2021-03-23	WT (129/SvJ)	Grp 1-RT+OX40+CpG+PD-1	23.8528
770113	2021-04-08	WT (129/SvJ)	Grp 6-RT+OX40+control for CpG+PD-1	40.1502
770146	2021-04-02	WT (129/SvJ)	Grp 7-RT+OX40+CpG+Iso for PD-1	25.2508
770147	2021-04-18	WT (129/SvJ)	Grp 4-NO RT+Iso for OX40+Ctrl CpG+Iso PD-1	7.32695
770153	2021-04-01	WT (129/SvJ)	Grp 6-RT+OX40+control for CpG+PD-1	23.1217
770155	2021-04-07	WT (129/SvJ)	Grp 4-NO RT+Iso for OX40+Ctrl CpG+Iso PD-1	6.51622
524452	2021-03-19	WT (129/SvJ)	Grp 6-RT+OX40+control for CpG+PD-1	43.507
770152	2021-03-30	WT (129/SvJ)	Grp 1-RT+OX40+CpG+PD-1	30.3757
770158	2021-03-22	WT (129/SvJ)	Grp 7-RT+OX40+CpG+Iso for PD-1	26.6645
770061	2021-04-22	WT (129/SvJ)	Grp 3-NO RT+OX40+CpG+PD-1	37.2734
770068	2021-03-15	WT (129/SvJ)	Grp 1-RT+OX40+CpG+PD-1	48.7935
770085	2021-04-19	WT (129/SvJ)	Grp 8-RT+iso for OX40+CpG+iso for PD-1	29.7451
770083	2021-04-07	WT (129/SvJ)	Grp 3-NO RT+OX40+CpG+PD-1	38.0579
770081	2021-04-18	WT (129/SvJ)	Grp 3-NO RT+OX40+CpG+PD-1	36.5243
770134	2021-04-12	WT (129/SvJ)	Grp 8-RT+iso for OX40+CpG+iso for PD-1	40.8081
770145	2021-03-26	WT (129/SvJ)	Grp 1-RT+OX40+CpG+PD-1	33.0605
770172	2021-04-21	WT (129/SvJ)	Grp 9-No RT+iso for OX40+CpG+PD-1	8.20419
770149	2021-04-08	WT (129/SvJ)	Grp 8-RT+iso for OX40+CpG+iso for PD-1	33.9591
770125	2021-03-26	WT (129/SvJ)	Grp 7-RT+OX40+CpG+Iso for PD-1	35.2258
770126	2021-03-30	WT (129/SvJ)	Grp 7-RT+OX40+CpG+Iso for PD-1	29.8555
770129	2021-04-01	WT (129/SvJ)	Grp 5-RT+Iso for OX40+CpG+PD-1	0
770131	2021-04-08	WT (129/SvJ)	Grp 8-RT+iso for OX40+CpG+iso for PD-1	26.3799
770186	2021-04-13	WT (129/SvJ)	Grp 6-RT+OX40+control for CpG+PD-1	12.3446
770143	2021-04-14	WT (129/SvJ)	Grp 8-RT+iso for OX40+CpG+iso for PD-1	35.3078
770144	2021-05-16	WT (129/SvJ)	Grp 10- No RT+Iso for OX40+CpG+Iso for PD-1	6.84133
770182	2021-04-05	WT (129/SvJ)	Grp 4-NO RT+Iso for OX40+Ctrl CpG+Iso PD-1	8.8376
770160	2021-04-19	WT (129/SvJ)	Grp 1-RT+OX40+CpG+PD-1	44.1339
770161	2021-04-19	WT (129/SvJ)	Grp 8-RT+iso for OX40+CpG+iso for PD-1	21.9851
770173	2021-04-20	WT (129/SvJ)	Grp 9-No RT+iso for OX40+CpG+PD-1	9.78278
770157	2021-04-06	WT (129/SvJ)	Grp 8-RT+iso for OX40+CpG+iso for PD-1	26.1828
770159	2021-04-20	WT (129/SvJ)	Grp 9-No RT+iso for OX40+CpG+PD-1	9.06428
770164	2021-04-12	WT (129/SvJ)	Grp 5-RT+Iso for OX40+CpG+PD-1	43.3007
770165	2021-04-21	WT (129/SvJ)	Grp 9-No RT+iso for OX40+CpG+PD-1	14.6932
770166	2021-04-21	WT (129/SvJ)	Grp 8-RT+iso for OX40+CpG+iso for PD-1	23.2344
770179	2021-04-19	WT (129/SvJ)	Grp 8-RT+iso for OX40+CpG+iso for PD-1	34.0635
770180	2021-04-12	WT (129/SvJ)	Grp 8-RT+iso for OX40+CpG+iso for PD-1	19.915
770178	2021-05-04	WT (129/SvJ)	Grp 6-RT+OX40+control for CpG+PD-1	24.552
770181	2021-04-13	WT (129/SvJ)	Grp 8-RT+iso for OX40+CpG+iso for PD-1	17.8441
770187	2021-04-08	WT (129/SvJ)	Grp 2-RT+Iso OX40+Ctrl CpG+Iso PD-1	24.0831
770168	2021-04-14	WT (129/SvJ)	Grp 7-RT+OX40+CpG+Iso for PD-1	25.6865
770177	2021-04-25	WT (129/SvJ)	Grp 9-No RT+iso for OX40+CpG+PD-1	15.913
770183	2021-05-12	WT (129/SvJ)	Grp 8-RT+iso for OX40+CpG+iso for PD-1	28.8002
770185	2021-04-19	WT (129/SvJ)	Grp 2-RT+Iso OX40+Ctrl CpG+Iso PD-1	22.3429
770193	2021-05-04	WT (129/SvJ)	Grp 8-RT+iso for OX40+CpG+iso for PD-1	15.1668
770197	2021-04-21	WT (129/SvJ)	Grp 9-No RT+iso for OX40+CpG+PD-1	11.1133
770191	2021-05-14	WT (129/SvJ)	Grp 9-No RT+iso for OX40+CpG+PD-1	9.39214
770196	2021-05-27	WT (129/SvJ)	Grp 8-RT+iso for OX40+CpG+iso for PD-1	25.9987
770198	2021-04-27	WT (129/SvJ)	Grp 8-RT+iso for OX40+CpG+iso for PD-1	22.9341
770202	2021-05-02	WT (129/SvJ)	Grp 9-No RT+iso for OX40+CpG+PD-1	12.4294
770208	2021-05-10	WT (129/SvJ)	Grp 7-RT+OX40+CpG+Iso for PD-1	15.3835
770215	2021-05-11	WT (129/SvJ)	Grp 8-RT+iso for OX40+CpG+iso for PD-1	24.0042
770204	2021-05-09	WT (129/SvJ)	Grp 9-No RT+iso for OX40+CpG+PD-1	9.96902
770206	2021-04-30	WT (129/SvJ)	Grp 9-No RT+iso for OX40+CpG+PD-1	17.2405
770210	2021-05-19	WT (129/SvJ)	Grp 10- No RT+Iso for OX40+CpG+Iso for PD-1	11.0351
770212	2021-05-03	WT (129/SvJ)	Grp 8-RT+iso for OX40+CpG+iso for PD-1	43.5327
770209	2021-05-17	WT (129/SvJ)	Grp 9-No RT+iso for OX40+CpG+PD-1	11.5214
770211	2021-05-17	WT (129/SvJ)	Grp 4-NO RT+Iso for OX40+Ctrl CpG+Iso PD-1	9.84023
770213	2021-05-05	WT (129/SvJ)	Grp 8-RT+iso for OX40+CpG+iso for PD-1	23.3418
770228	2021-05-16	WT (129/SvJ)	Grp 10- No RT+Iso for OX40+CpG+Iso for PD-1	17.3905
770219	2021-05-14	WT (129/SvJ)	Grp 9-No RT+iso for OX40+CpG+PD-1	12.1929
770229	2021-05-12	WT (129/SvJ)	Grp 2-RT+Iso OX40+Ctrl CpG+Iso PD-1	19.2508
770230	2021-05-03	WT (129/SvJ)	Grp 8-RT+iso for OX40+CpG+iso for PD-1	20.5088
770234	2021-04-28	WT (129/SvJ)	Grp 5-RT+Iso for OX40+CpG+PD-1	15.4233
770235	2021-05-14	WT (129/SvJ)	Grp 4-NO RT+Iso for OX40+Ctrl CpG+Iso PD-1	7.50647
770221	2021-05-17	WT (129/SvJ)	Grp 10- No RT+Iso for OX40+CpG+Iso for PD-1	12.0377
770239	2021-05-09	WT (129/SvJ)	Grp 4-NO RT+Iso for OX40+Ctrl CpG+Iso PD-1	7.40955
770237	2021-06-04	WT (129/SvJ)	Grp 10- No RT+Iso for OX40+CpG+Iso for PD-1	8.853
770249	2021-05-13	WT (129/SvJ)	Grp 9-No RT+iso for OX40+CpG+PD-1	6.50787
770243	2021-06-02	WT (129/SvJ)	Grp 10- No RT+Iso for OX40+CpG+Iso for PD-1	12.2371
770247	2021-06-14	WT (129/SvJ)	Grp 4-NO RT+Iso for OX40+Ctrl CpG+Iso PD-1	7.46264
770248	2021-06-04	WT (129/SvJ)	Grp 4-NO RT+Iso for OX40+Ctrl CpG+Iso PD-1	11.4123
770251	2021-06-07	WT (129/SvJ)	Grp 10- No RT+Iso for OX40+CpG+Iso for PD-1	7.94209
770255	2021-06-02	WT (129/SvJ)	Grp 10- No RT+Iso for OX40+CpG+Iso for PD-1	11.0415
770252	2021-06-14	WT (129/SvJ)	Grp 4-NO RT+Iso for OX40+Ctrl CpG+Iso PD-1	10.7519
770253	2021-06-14	WT (129/SvJ)	Grp 10- No RT+Iso for OX40+CpG+Iso for PD-1	14.3519
770262	2021-06-14	WT (129/SvJ)	Grp 10- No RT+Iso for OX40+CpG+Iso for PD-1	15.3197
770263	2021-06-11	WT (129/SvJ)	Grp 10- No RT+Iso for OX40+CpG+Iso for PD-1	8.96334
770256	2021-06-09	WT (129/SvJ)	Grp 4-NO RT+Iso for OX40+Ctrl CpG+Iso PD-1	10.6255
770257	2021-05-17	WT (129/SvJ)	Grp 10- No RT+Iso for OX40+CpG+Iso for PD-1	14.9195
770258	2021-05-28	WT (129/SvJ)	Grp 10- No RT+Iso for OX40+CpG+Iso for PD-1	12.407
770259	2021-06-04	WT (129/SvJ)	Grp 10- No RT+Iso for OX40+CpG+Iso for PD-1	10.3217
770268	2021-05-26	WT (129/SvJ)	Grp 10- No RT+Iso for OX40+CpG+Iso for PD-1	4.13649
770270	2021-06-14	WT (129/SvJ)	Grp 10- No RT+Iso for OX40+CpG+Iso for PD-1	12.044
770266	2021-05-31	WT (129/SvJ)	Grp 10- No RT+Iso for OX40+CpG+Iso for PD-1	15.0275
770272	2021-05-28	WT (129/SvJ)	Grp 10- No RT+Iso for OX40+CpG+Iso for PD-1	18.0397
770273	2021-06-11	WT (129/SvJ)	Grp 10- No RT+Iso for OX40+CpG+Iso for PD-1	8.54829
770274	2021-06-04	WT (129/SvJ)	Grp 10- No RT+Iso for OX40+CpG+Iso for PD-1	13.6729
770276	2021-05-30	WT (129/SvJ)	Grp 10- No RT+Iso for OX40+CpG+Iso for PD-1	15.8932
770275	2021-06-11	WT (129/SvJ)	Grp 10- No RT+Iso for OX40+CpG+Iso for PD-1	6.71957
770282	2021-06-14	WT (129/SvJ)	Grp 10- No RT+Iso for OX40+CpG+Iso for PD-1	15.0867
524453	2021-02-08	WT (129/SvJ)	Grp 2-RT+Iso OX40+Ctrl CpG+Iso PD-1	28.9722
770001	2021-03-01	WT (129/SvJ)	Grp 6-RT+OX40+control for CpG+PD-1	14.2402
770003	2021-03-13	WT (129/SvJ)	Grp 3-NO RT+OX40+CpG+PD-1	27.9179
770004	2021-02-10	WT (129/SvJ)	Grp 7-RT+OX40+CpG+Iso for PD-1	14.9451
770005	2021-03-19	WT (129/SvJ)	Grp 7-RT+OX40+CpG+Iso for PD-1	22.214
770006	2021-02-08	WT (129/SvJ)	Grp 5-RT+Iso for OX40+CpG+PD-1	58.8436
770007	2021-02-28	WT (129/SvJ)	Grp 4-NO RT+Iso for OX40+Ctrl CpG+Iso PD-1	4.9112
770013	2021-02-13	WT (129/SvJ)	Grp 3-NO RT+OX40+CpG+PD-1	6.61302
770002	2021-02-20	WT (129/SvJ)	Grp 3-NO RT+OX40+CpG+PD-1	16.2491
770008	2021-02-12	WT (129/SvJ)	Grp 6-RT+OX40+control for CpG+PD-1	17.9725
770009	2021-02-02	WT (129/SvJ)	Grp 5-RT+Iso for OX40+CpG+PD-1	20.2026
770010	2021-02-19	WT (129/SvJ)	Grp 2-RT+Iso OX40+Ctrl CpG+Iso PD-1	19.9853
770011	2021-03-02	WT (129/SvJ)	Grp 5-RT+Iso for OX40+CpG+PD-1	22.5079
770014	2021-03-15	WT (129/SvJ)	Grp 2-RT+Iso OX40+Ctrl CpG+Iso PD-1	18.3739
770018	2021-02-08	WT (129/SvJ)	Grp 3-NO RT+OX40+CpG+PD-1	6.48021
770019	2021-02-17	WT (129/SvJ)	Grp 1-RT+OX40+CpG+PD-1	24.3682
770020	2021-02-10	WT (129/SvJ)	Grp 1-RT+OX40+CpG+PD-1	27.5209
770021	2021-02-15	WT (129/SvJ)	Grp 4-NO RT+Iso for OX40+Ctrl CpG+Iso PD-1	7.43132
770015	2021-02-06	WT (129/SvJ)	Grp 4-NO RT+Iso for OX40+Ctrl CpG+Iso PD-1	6.37913
770016	2021-02-05	WT (129/SvJ)	Grp 1-RT+OX40+CpG+PD-1	37.3868
770017	2021-02-15	WT (129/SvJ)	Grp 3-NO RT+OX40+CpG+PD-1	15.1637
524632	2021-01-21	WT (129/SvJ)	Grp 2-RT+Iso OX40+Ctrl CpG+Iso PD-1	23.8672
524633	2021-02-08	WT (129/SvJ)	Grp 6-RT+OX40+control for CpG+PD-1	17.8493
524634	2021-02-18	WT (129/SvJ)	Grp 2-RT+Iso OX40+Ctrl CpG+Iso PD-1	16.5941
524635	2021-02-18	WT (129/SvJ)	Grp 6-RT+OX40+control for CpG+PD-1	16.6403
770024	2021-02-05	WT (129/SvJ)	Grp 7-RT+OX40+CpG+Iso for PD-1	17.1349
770026	2021-02-15	WT (129/SvJ)	Grp 4-NO RT+Iso for OX40+Ctrl CpG+Iso PD-1	6.40241
770022	2021-03-02	WT (129/SvJ)	Grp 6-RT+OX40+control for CpG+PD-1	29.4868
770023	2021-02-19	WT (129/SvJ)	Grp 6-RT+OX40+control for CpG+PD-1	23.6407
770028	2021-03-15	WT (129/SvJ)	Grp 5-RT+Iso for OX40+CpG+PD-1	36.4517
770031	2021-02-17	WT (129/SvJ)	Grp 5-RT+Iso for OX40+CpG+PD-1	61.2286
770029	2021-02-23	WT (129/SvJ)	Grp 7-RT+OX40+CpG+Iso for PD-1	21.3123
770035	2021-02-10	WT (129/SvJ)	Grp 4-NO RT+Iso for OX40+Ctrl CpG+Iso PD-1	7.964
770037	2021-03-07	WT (129/SvJ)	Grp 3-NO RT+OX40+CpG+PD-1	10.9594
770032	2021-02-24	WT (129/SvJ)	Grp 5-RT+Iso for OX40+CpG+PD-1	24.7259
770033	2021-02-24	WT (129/SvJ)	Grp 1-RT+OX40+CpG+PD-1	31.3018
770034	2021-02-20	WT (129/SvJ)	Grp 4-NO RT+Iso for OX40+Ctrl CpG+Iso PD-1	10.3599
770043	2021-02-18	WT (129/SvJ)	Grp 7-RT+OX40+CpG+Iso for PD-1	41.6938
770036	2021-03-20	WT (129/SvJ)	Grp 4-NO RT+Iso for OX40+Ctrl CpG+Iso PD-1	10.4137
770038	2021-03-02	WT (129/SvJ)	Grp 7-RT+OX40+CpG+Iso for PD-1	27.2981
770044	2021-02-22	WT (129/SvJ)	Grp 7-RT+OX40+CpG+Iso for PD-1	20.3034
770045	2021-02-16	WT (129/SvJ)	Grp 5-RT+Iso for OX40+CpG+PD-1	42.0157
770046	2021-02-24	WT (129/SvJ)	Grp 2-RT+Iso OX40+Ctrl CpG+Iso PD-1	21.4704
770047	2021-03-08	WT (129/SvJ)	Grp 1-RT+OX40+CpG+PD-1	45.0178
770050	2021-03-15	WT (129/SvJ)	Grp 6-RT+OX40+control for CpG+PD-1	17.153
770039	2021-03-03	WT (129/SvJ)	Grp 6-RT+OX40+control for CpG+PD-1	26.5622
770040	2021-03-04	WT (129/SvJ)	Grp 2-RT+Iso OX40+Ctrl CpG+Iso PD-1	11.168
770041	2021-03-07	WT (129/SvJ)	Grp 3-NO RT+OX40+CpG+PD-1	8.53528
770056	2021-03-12	WT (129/SvJ)	Grp 7-RT+OX40+CpG+Iso for PD-1	15.7685
770057	2021-03-03	WT (129/SvJ)	Grp 6-RT+OX40+control for CpG+PD-1	14.3799
770064	2021-02-24	WT (129/SvJ)	Grp 5-RT+Iso for OX40+CpG+PD-1	16.0437
770065	2021-03-07	WT (129/SvJ)	Grp 4-NO RT+Iso for OX40+Ctrl CpG+Iso PD-1	6.36521
770066	2021-03-02	WT (129/SvJ)	Grp 1-RT+OX40+CpG+PD-1	14.1324
770052	2021-03-12	WT (129/SvJ)	Grp 1-RT+OX40+CpG+PD-1	23.8936
770053	2021-03-15	WT (129/SvJ)	Grp 7-RT+OX40+CpG+Iso for PD-1	11.4629
770059	2021-03-21	WT (129/SvJ)	Grp 3-NO RT+OX40+CpG+PD-1	16.8157
770060	2021-03-03	WT (129/SvJ)	Grp 2-RT+Iso OX40+Ctrl CpG+Iso PD-1	21.3085
770063	2021-02-18	WT (129/SvJ)	Grp 1-RT+OX40+CpG+PD-1	26.5975
770058	2021-02-03	WT (129/SvJ)	Grp 6-RT+OX40+control for CpG+PD-1	12.3559
770062	2021-03-18	WT (129/SvJ)	Grp 7-RT+OX40+CpG+Iso for PD-1	34.6838
770069	2021-03-23	WT (129/SvJ)	Grp 1-RT+OX40+CpG+PD-1	20.0007
770067	2021-03-18	WT (129/SvJ)	Grp 1-RT+OX40+CpG+PD-1	27.2181
770070	2021-02-27	WT (129/SvJ)	Grp 3-NO RT+OX40+CpG+PD-1	20.9395
770073	2021-03-19	WT (129/SvJ)	Grp 1-RT+OX40+CpG+PD-1	14.9286
770080	2021-03-01	WT (129/SvJ)	Grp 7-RT+OX40+CpG+Iso for PD-1	35.5431
770072	2021-03-14	WT (129/SvJ)	Grp 4-NO RT+Iso for OX40+Ctrl CpG+Iso PD-1	5.54999
770075	2021-03-01	WT (129/SvJ)	Grp 1-RT+OX40+CpG+PD-1	22.6795
770076	2021-03-05	WT (129/SvJ)	Grp 5-RT+Iso for OX40+CpG+PD-1	16.4229
770077	2021-03-13	WT (129/SvJ)	Grp 4-NO RT+Iso for OX40+Ctrl CpG+Iso PD-1	6.06523
770074	2021-03-15	WT (129/SvJ)	Grp 3-NO RT+OX40+CpG+PD-1	7.03429
770078	2021-03-01	WT (129/SvJ)	Grp 2-RT+Iso OX40+Ctrl CpG+Iso PD-1	19.0148
770079	2021-03-10	WT (129/SvJ)	Grp 5-RT+Iso for OX40+CpG+PD-1	20.8275
770087	2021-03-06	WT (129/SvJ)	Grp 4-NO RT+Iso for OX40+Ctrl CpG+Iso PD-1	9.53998
770082	2021-03-28	WT (129/SvJ)	Grp 3-NO RT+OX40+CpG+PD-1	17.5344
770084	2021-03-08	WT (129/SvJ)	Grp 3-NO RT+OX40+CpG+PD-1	8.90292
770091	2021-03-21	WT (129/SvJ)	Grp 4-NO RT+Iso for OX40+Ctrl CpG+Iso PD-1	6.71285
770097	2021-03-19	WT (129/SvJ)	Grp 2-RT+Iso OX40+Ctrl CpG+Iso PD-1	29.4846
770100	2021-03-02	WT (129/SvJ)	Grp 2-RT+Iso OX40+Ctrl CpG+Iso PD-1	14.7173
770088	2021-03-08	WT (129/SvJ)	Grp 5-RT+Iso for OX40+CpG+PD-1	29.3939
770089	2021-03-11	WT (129/SvJ)	Grp 4-NO RT+Iso for OX40+Ctrl CpG+Iso PD-1	6.42202
770094	2021-03-29	WT (129/SvJ)	Grp 2-RT+Iso OX40+Ctrl CpG+Iso PD-1	23.7335
770095	2021-03-21	WT (129/SvJ)	Grp 3-NO RT+OX40+CpG+PD-1	8.59716
770108	2021-03-23	WT (129/SvJ)	Grp 2-RT+Iso OX40+Ctrl CpG+Iso PD-1	10.1679
770109	2021-03-18	WT (129/SvJ)	Grp 2-RT+Iso OX40+Ctrl CpG+Iso PD-1	19.8195
770112	2021-03-20	WT (129/SvJ)	Grp 4-NO RT+Iso for OX40+Ctrl CpG+Iso PD-1	7.21067
770102	2021-03-28	WT (129/SvJ)	Grp 4-NO RT+Iso for OX40+Ctrl CpG+Iso PD-1	11.9845
770103	2021-03-16	WT (129/SvJ)	Grp 5-RT+Iso for OX40+CpG+PD-1	29.8209
770104	2021-03-23	WT (129/SvJ)	Grp 5-RT+Iso for OX40+CpG+PD-1	34.6833
770106	2021-03-09	WT (129/SvJ)	Grp 1-RT+OX40+CpG+PD-1	30.4052
770105	2021-03-15	WT (129/SvJ)	Grp 2-RT+Iso OX40+Ctrl CpG+Iso PD-1	17.8487
770107	2021-03-05	WT (129/SvJ)	Grp 7-RT+OX40+CpG+Iso for PD-1	44.5886
770110	2021-04-01	WT (129/SvJ)	Grp 2-RT+Iso OX40+Ctrl CpG+Iso PD-1	27.167
770111	2021-03-14	WT (129/SvJ)	Grp 3-NO RT+OX40+CpG+PD-1	11.6729
770114	2021-03-18	WT (129/SvJ)	Grp 5-RT+Iso for OX40+CpG+PD-1	24.0817
770117	2021-03-27	WT (129/SvJ)	Grp 3-NO RT+OX40+CpG+PD-1	13.552
770118	2021-03-23	WT (129/SvJ)	Grp 6-RT+OX40+control for CpG+PD-1	22.522
770119	2021-03-22	WT (129/SvJ)	Grp 6-RT+OX40+control for CpG+PD-1	22.2352
770120	2021-03-26	WT (129/SvJ)	Grp 2-RT+Iso OX40+Ctrl CpG+Iso PD-1	18.0622
770115	2021-03-27	WT (129/SvJ)	Grp 4-NO RT+Iso for OX40+Ctrl CpG+Iso PD-1	13.6702
770116	2021-03-26	WT (129/SvJ)	Grp 5-RT+Iso for OX40+CpG+PD-1	27.5167
770121	2021-03-19	WT (129/SvJ)	Grp 5-RT+Iso for OX40+CpG+PD-1	22.6456
770132	2021-03-26	WT (129/SvJ)	Grp 6-RT+OX40+control for CpG+PD-1	29.0663
770124	2021-03-30	WT (129/SvJ)	Grp 1-RT+OX40+CpG+PD-1	27.6733
